# ATM Inhibition Synergizes with Fenofibrate in High Grade Serous Ovarian Cancer Cells

**DOI:** 10.1101/2020.05.29.123919

**Authors:** Chi-Wei Chen, Raquel Buj, Erika S. Dahl, Kelly E. Leon, Katherine M. Aird

## Abstract

**Background:** Epithelial ovarian cancer (EOC) is the deadliest gynecological malignancy in the United States with high grade serous ovarian cancer (HGSOC) as the most commonly diagnosed subtype. While therapies targeting deficiencies in the homologous recombination (HR) pathway are emerging as the standard treatment for HGSOC patients, this strategy is limited to the 50% of patients with a deficiency in this pathway. Therefore, patients with HR-proficient tumors are likely to be resistant to these therapies and require alternative strategies.

**Methods:** Data from HGSOC patients in The Cancer Genome Atlas (TCGA) were analyzed for ATM status, ATM and PPARα expression, and used to perform Gene Set Enrichment Analysis (GSEA). Screening data from the Dependency Map were analyzed to identify FDA-approved drugs that preferentially inhibit ATM-low cancer cells. *In vitro* studies were performed to determine whether ATM inhibitors synergize with the PPARα agonist fenofibrate in HGSOC cell lines.

**Results:** The HR gene Ataxia Telangiectasia Mutated (ATM) is wildtype in the majority of HGSOC patients and its kinase activity is upregulated compared to normal fallopian tube tissue. As high ATM has been associated with poor overall and progression-free survival, targeting ATM may be beneficial for a subset of HGSOC patients. Clinical trials of ATM inhibitors are commencing; however, ATM inhibitors are not effective as single agents. We aimed to explore novel therapeutic vulnerabilities of ATM deficient cells to develop a combinatorial therapy. Using data from TCGA, we found that multiple pathways related to metabolism are inversely correlated with ATM expression, suggesting that combining ATM inhibition and metabolic inhibition would be effective. Indeed, analysis of FDA-approved drugs from the Dependency Map demonstrated that ATM low cell lines are more sensitive to fenofibrate, a PPARα agonist that has been previously shown to affect multiple cellular metabolic pathways. Consistently, PPARα signaling is associated with ATM expression. We validated that combined inhibition of ATM and treatment with fenofibrate is synergistic in multiple HGSOC cell lines by inducing senescence.

**Conclusions:** Our results suggest that metabolic changes induced by ATM inhibitors are a potential target for the treatment for HGSOC.
