## Supplemental Table 1 for "ATM Inhibition Synergizes with Fenofibrate in High Grade Serous Ovarian Cancer Cells"

### Sheet: Table S1
KEGG
NAME	SIZE	ES	NES	NOM p-val	FDR q-val
KEGG_OXIDATIVE_PHOSPHORYLATION	114	-0.850921	-3.0446	0	0
KEGG_PARKINSONS_DISEASE	112	-0.846527	-3.01335	0	0
KEGG_ALZHEIMERS_DISEASE	156	-0.742074	-2.76491	0	0
KEGG_HUNTINGTONS_DISEASE	169	-0.731782	-2.72344	0	0
KEGG_PROTEASOME	44	-0.868519	-2.67632	0	0
KEGG_SYSTEMIC_LUPUS_ERYTHEMATOSUS	121	-0.665594	-2.37992	0	0
KEGG_PYRIMIDINE_METABOLISM	98	-0.619755	-2.2065	0	0
KEGG_CARDIAC_MUSCLE_CONTRACTION	70	-0.631375	-2.12899	0	0
KEGG_RIBOSOME	87	-0.614363	-2.11781	0	0
KEGG_GLUTATHIONE_METABOLISM	47	-0.680067	-2.08652	0	0.000214894
KEGG_CITRATE_CYCLE_TCA_CYCLE	29	-0.743362	-2.08251	0	0.000195358
KEGG_PEROXISOME	78	-0.613127	-2.0315	0	0.000179078
KEGG_GRAFT_VERSUS_HOST_DISEASE	37	-0.659621	-2.00058	0	0.000165303
KEGG_PORPHYRIN_AND_CHLOROPHYLL_METABOLISM	38	-0.658023	-1.9668	0	0.000505412
KEGG_AMINO_SUGAR_AND_NUCLEOTIDE_SUGAR_METABOLISM	44	-0.6385	-1.9649	0	0.000471718
KEGG_BASE_EXCISION_REPAIR	34	-0.657591	-1.94153	0	0.000702794
KEGG_SPLICEOSOME	126	-0.52555	-1.9191	0	0.000661453
KEGG_ANTIGEN_PROCESSING_AND_PRESENTATION	70	-0.576168	-1.87914	0	0.00147106
KEGG_DNA_REPLICATION	36	-0.629977	-1.86553	0	0.00172626
KEGG_LYSOSOME	121	-0.526908	-1.86514	0	0.00163994
KEGG_TYPE_I_DIABETES_MELLITUS	39	-0.626883	-1.86151	0	0.00179357
KEGG_PROTEIN_EXPORT	23	-0.671508	-1.78467	0.00668896	0.00585412
KEGG_RNA_POLYMERASE	29	-0.635285	-1.77759	0	0.00598481
KEGG_STEROID_BIOSYNTHESIS	17	-0.716691	-1.77557	0.0117647	0.0059427
KEGG_PENTOSE_PHOSPHATE_PATHWAY	27	-0.638701	-1.76294	0.0031746	0.00693247
KEGG_PURINE_METABOLISM	159	-0.460395	-1.71796	0	0.0106649
KEGG_PATHOGENIC_ESCHERICHIA_COLI_INFECTION	56	-0.520819	-1.69726	0	0.0122655
KEGG_ALLOGRAFT_REJECTION	35	-0.595367	-1.6972	0.00340136	0.0118274
KEGG_CELL_CYCLE	123	-0.474669	-1.69368	0	0.0118282
KEGG_VIBRIO_CHOLERAE_INFECTION	53	-0.53638	-1.67856	0	0.0132638
KEGG_OOCYTE_MEIOSIS	109	-0.464822	-1.66153	0	0.0152542
KEGG_BUTANOATE_METABOLISM	31	-0.562623	-1.65524	0	0.0161131
KEGG_ARGININE_AND_PROLINE_METABOLISM	54	-0.515342	-1.63216	0.00749064	0.0192319
KEGG_FATTY_ACID_METABOLISM	41	-0.526651	-1.60621	0.0149813	0.0234778
KEGG_GLYCOLYSIS_GLUCONEOGENESIS	60	-0.491123	-1.59374	0.00434783	0.025676
KEGG_PYRUVATE_METABOLISM	39	-0.519626	-1.55886	0.0223048	0.0342307
KEGG_NUCLEOTIDE_EXCISION_REPAIR	44	-0.502101	-1.54533	0.00413223	0.0374179
KEGG_BETA_ALANINE_METABOLISM	21	-0.583301	-1.51406	0.0283019	0.0468838
KEGG_GLYOXYLATE_AND_DICARBOXYLATE_METABOLISM	16	-0.597245	-1.48489	0.059322	0.0582793
KEGG_ALANINE_ASPARTATE_AND_GLUTAMATE_METABOLISM	31	-0.521742	-1.47314	0.035461	0.0623559
KEGG_VALINE_LEUCINE_AND_ISOLEUCINE_DEGRADATION	44	-0.49297	-1.46968	0.0243902	0.0620917
KEGG_ASTHMA	27	-0.523477	-1.46668	0.0344828	0.0618946
KEGG_TERPENOID_BACKBONE_BIOSYNTHESIS	15	-0.61039	-1.46028	0.0708447	0.0634883
KEGG_PROGESTERONE_MEDIATED_OOCYTE_MATURATION	83	-0.420045	-1.43902	0.00510204	0.0731991
KEGG_REGULATION_OF_AUTOPHAGY	22	-0.550213	-1.42167	0.0677966	0.0819537
KEGG_MISMATCH_REPAIR	23	-0.510586	-1.39263	0.0880503	0.0969701
KEGG_PENTOSE_AND_GLUCURONATE_INTERCONVERSIONS	26	-0.49868	-1.35493	0.0756014	0.121671
KEGG_PHENYLALANINE_METABOLISM	18	-0.538167	-1.35143	0.106452	0.122206
KEGG_AUTOIMMUNE_THYROID_DISEASE	38	-0.456607	-1.34058	0.0866142	0.128502
KEGG_PRIMARY_IMMUNODEFICIENCY	35	-0.447945	-1.32803	0.0842105	0.137111
KEGG_AMYOTROPHIC_LATERAL_SCLEROSIS_ALS	53	-0.417256	-1.32622	0.0528455	0.135944
KEGG_RNA_DEGRADATION	57	-0.40326	-1.30725	0.0601852	0.15091
KEGG_FRUCTOSE_AND_MANNOSE_METABOLISM	34	-0.449232	-1.29649	0.0962199	0.160833
KEGG_GLYCOSPHINGOLIPID_BIOSYNTHESIS_GANGLIO_SERIES	15	-0.537781	-1.29353	0.149584	0.160684
KEGG_PROPANOATE_METABOLISM	32	-0.451734	-1.29123	0.090604	0.160204
KEGG_TRYPTOPHAN_METABOLISM	39	-0.41937	-1.26117	0.10566	0.188775
KEGG_GLYCOSYLPHOSPHATIDYLINOSITOL_GPI_ANCHOR_BIOSYNTHESIS	25	-0.454067	-1.25261	0.139319	0.195078
KEGG_INTESTINAL_IMMUNE_NETWORK_FOR_IGA_PRODUCTION	45	-0.405074	-1.23517	0.123457	0.21242
KEGG_BIOSYNTHESIS_OF_UNSATURATED_FATTY_ACIDS	22	-0.462566	-1.22068	0.196481	0.228186
KEGG_EPITHELIAL_CELL_SIGNALING_IN_HELICOBACTER_PYLORI_INFECTION	67	-0.362683	-1.20214	0.127962	0.250919
KEGG_GLYCINE_SERINE_AND_THREONINE_METABOLISM	31	-0.419514	-1.20054	0.17301	0.248903
KEGG_GALACTOSE_METABOLISM	25	-0.421874	-1.15235	0.253968	0.322151
KEGG_BASAL_TRANSCRIPTION_FACTORS	34	-0.395015	-1.14638	0.241259	0.328562
KEGG_DRUG_METABOLISM_OTHER_ENZYMES	48	-0.376732	-1.14096	0.204167	0.334477
KEGG_CYTOSOLIC_DNA_SENSING_PATHWAY	43	-0.361639	-1.12269	0.232824	0.362436
KEGG_N_GLYCAN_BIOSYNTHESIS	46	-0.362717	-1.11217	0.239382	0.376099
KEGG_PRION_DISEASES	35	-0.381839	-1.10556	0.266423	0.385629
KEGG_NICOTINATE_AND_NICOTINAMIDE_METABOLISM	24	-0.396899	-1.10025	0.277603	0.390462
KEGG_SNARE_INTERACTIONS_IN_VESICULAR_TRANSPORT	38	-0.361637	-1.07463	0.315574	0.442061
KEGG_METABOLISM_OF_XENOBIOTICS_BY_CYTOCHROME_P450	66	-0.323484	-1.0694	0.299517	0.44745
KEGG_PANTOTHENATE_AND_COA_BIOSYNTHESIS	16	-0.439475	-1.06785	0.362434	0.444513
KEGG_CYSTEINE_AND_METHIONINE_METABOLISM	34	-0.366821	-1.05821	0.352941	0.460809
KEGG_TYROSINE_METABOLISM	42	-0.34636	-1.03472	0.398406	0.514333
KEGG_ARACHIDONIC_ACID_METABOLISM	53	-0.326653	-1.02373	0.400901	0.535379
KEGG_RIBOFLAVIN_METABOLISM	16	-0.419142	-1.02282	0.429412	0.530318
KEGG_LEISHMANIA_INFECTION	70	-0.301186	-1.00618	0.411168	0.568243
KEGG_P53_SIGNALING_PATHWAY	67	-0.303641	-0.989506	0.506787	0.606531
KEGG_RENAL_CELL_CARCINOMA	70	-0.293986	-0.988065	0.466368	0.603252
KEGG_BLADDER_CANCER	42	-0.318142	-0.984223	0.490494	0.606992
KEGG_NATURAL_KILLER_CELL_MEDIATED_CYTOTOXICITY	121	-0.257029	-0.937967	0.626866	0.732013
KEGG_AMINOACYL_TRNA_BIOSYNTHESIS	40	-0.307193	-0.919518	0.624506	0.780279
KEGG_CELL_ADHESION_MOLECULES_CAMS	129	-0.253853	-0.915282	0.739726	0.783158
KEGG_GLYCOSAMINOGLYCAN_BIOSYNTHESIS_KERATAN_SULFATE	15	-0.384209	-0.910121	0.582857	0.789478
KEGG_DRUG_METABOLISM_CYTOCHROME_P450	67	-0.279259	-0.907094	0.647826	0.788337
KEGG_GLYCOSAMINOGLYCAN_DEGRADATION	21	-0.348603	-0.906842	0.589744	0.779862
KEGG_PROXIMAL_TUBULE_BICARBONATE_RECLAMATION	22	-0.345596	-0.904734	0.587459	0.776711
KEGG_OTHER_GLYCAN_DEGRADATION	15	-0.375124	-0.896009	0.58589	0.790647
KEGG_PPAR_SIGNALING_PATHWAY	66	-0.262992	-0.879881	0.781095	0.823898
KEGG_MATURITY_ONSET_DIABETES_OF_THE_YOUNG	24	-0.329121	-0.87953	0.653125	0.815739
KEGG_HOMOLOGOUS_RECOMBINATION	28	-0.312166	-0.875369	0.690476	0.816765
KEGG_SPHINGOLIPID_METABOLISM	38	-0.29078	-0.860833	0.739464	0.84222
KEGG_FC_GAMMA_R_MEDIATED_PHAGOCYTOSIS	95	-0.235446	-0.842565	0.896341	0.871907
KEGG_THYROID_CANCER	29	-0.291652	-0.793567	0.854093	0.949075
KEGG_SELENOAMINO_ACID_METABOLISM	26	-0.274011	-0.750575	0.870175	0.991782
KEGG_HISTIDINE_METABOLISM	29	-0.26535	-0.736203	0.883495	0.995215
KEGG_MELANOMA	67	-0.211656	-0.707498	0.995536	1
KEGG_PANCREATIC_CANCER	70	-0.20814	-0.699542	0.989848	1
KEGG_RENIN_ANGIOTENSIN_SYSTEM	17	-0.27924	-0.699493	0.904624	0.989862
KEGG_GLYCEROLIPID_METABOLISM	47	-0.218217	-0.68193	0.995935	0.989116
KEGG_HEMATOPOIETIC_CELL_LINEAGE	82	-0.18296	-0.625703	0.994595	0.997328
KEGG_PRIMARY_BILE_ACID_BIOSYNTHESIS	16	-0.242993	-0.578153	0.988506	0.995094
REACTOME
NAME	SIZE	ES	NES	NOM p-val	FDR q-val
REACTOME_RESPIRATORY_ELECTRON_TRANSPORT	90	-0.859505	-3.02125	0	0
REACTOME_MITOCHONDRIAL_TRANSLATION	94	-0.862091	-3.01295	0	0
REACTOME_RESPIRATORY_ELECTRON_TRANSPORT_ATP_SYNTHESIS_BY_CHEMIOSMOTIC_COUPLING_AND_HEAT_PRODUCTION_BY_UNCOUPLING_PROTEINS	111	-0.829317	-2.96821	0	0
REACTOME_APC_C_MEDIATED_DEGRADATION_OF_CELL_CYCLE_PROTEINS	86	-0.815465	-2.81528	0	0
REACTOME_THE_CITRIC_ACID_TCA_CYCLE_AND_RESPIRATORY_ELECTRON_TRANSPORT	161	-0.7502	-2.80054	0	0
REACTOME_DEFECTIVE_CFTR_CAUSES_CYSTIC_FIBROSIS	61	-0.846113	-2.79764	0	0
REACTOME_ORC1_REMOVAL_FROM_CHROMATIN	71	-0.830356	-2.79127	0	0
REACTOME_APC_C_CDH1_MEDIATED_DEGRADATION_OF_CDC20_AND_OTHER_APC_C_CDH1_TARGETED_PROTEINS_IN_LATE_MITOSIS_EARLY_G1	72	-0.830425	-2.77362	0	0
REACTOME_METABOLISM_OF_POLYAMINES	59	-0.845299	-2.75771	0	0
REACTOME_DNA_REPLICATION_PRE_INITIATION	85	-0.807777	-2.7561	0	0
REACTOME_SWITCHING_OF_ORIGINS_TO_A_POST_REPLICATIVE_STATE	90	-0.798416	-2.75112	0	0
REACTOME_DNA_REPLICATION	127	-0.768084	-2.74825	0	0
REACTOME_TRANSLATION	291	-0.707922	-2.74703	0	0
REACTOME_THE_ROLE_OF_GTSE1_IN_G2_M_PROGRESSION_AFTER_G2_CHECKPOINT	78	-0.807267	-2.71628	0	0
REACTOME_ASSEMBLY_OF_THE_PRE_REPLICATIVE_COMPLEX	68	-0.828067	-2.6973	0	0
REACTOME_CYCLIN_A_CDK2_ASSOCIATED_EVENTS_AT_S_PHASE_ENTRY	85	-0.778562	-2.69575	0	0
REACTOME_DEGRADATION_OF_DVL	57	-0.837502	-2.68084	0	0
REACTOME_ABC_TRANSPORTER_DISORDERS	77	-0.802063	-2.6782	0	0
REACTOME_ANTIGEN_PROCESSING_CROSS_PRESENTATION	99	-0.759304	-2.67086	0	0
REACTOME_COMPLEX_I_BIOGENESIS	49	-0.862634	-2.6698	0	0
REACTOME_DEGRADATION_OF_GLI1_BY_THE_PROTEASOME	60	-0.832034	-2.66937	0	0
REACTOME_HEDGEHOG_LIGAND_BIOGENESIS	65	-0.820238	-2.66919	0	0
REACTOME_REGULATION_OF_RUNX3_EXPRESSION_AND_ACTIVITY	55	-0.821178	-2.65611	0	0
REACTOME_SCF_SKP2_MEDIATED_DEGRADATION_OF_P27_P21	60	-0.8288	-2.65346	0	0
REACTOME_PROTEIN_LOCALIZATION	163	-0.714033	-2.64946	0	0
REACTOME_REGULATION_OF_RUNX2_EXPRESSION_AND_ACTIVITY	73	-0.785244	-2.64408	0	0
REACTOME_AUF1_HNRNP_D0_BINDS_AND_DESTABILIZES_MRNA	55	-0.847772	-2.64368	0	0
REACTOME_DECTIN_1_MEDIATED_NONCANONICAL_NF_KB_SIGNALING	62	-0.822794	-2.6386	0	0
REACTOME_CROSS_PRESENTATION_OF_SOLUBLE_EXOGENOUS_ANTIGENS_ENDOSOMES	50	-0.851974	-2.62695	0	0
REACTOME_ASYMMETRIC_LOCALIZATION_OF_PCP_PROTEINS	64	-0.802758	-2.62111	0	0
REACTOME_S_PHASE	161	-0.705566	-2.61207	0	0
REACTOME_MITOCHONDRIAL_PROTEIN_IMPORT	64	-0.798619	-2.60439	0	0
REACTOME_NEGATIVE_REGULATION_OF_NOTCH4_SIGNALING	54	-0.829405	-2.59794	0	0
REACTOME_MITOTIC_G1_PHASE_AND_G1_S_TRANSITION	149	-0.702587	-2.58459	0	0
REACTOME_DEGRADATION_OF_BETA_CATENIN_BY_THE_DESTRUCTION_COMPLEX	85	-0.753257	-2.57199	0	0
REACTOME_CELLULAR_RESPONSE_TO_HYPOXIA	75	-0.759615	-2.56878	0	0
REACTOME_DEGRADATION_OF_AXIN	55	-0.804349	-2.55833	0	0
REACTOME_MITOTIC_METAPHASE_AND_ANAPHASE	234	-0.659412	-2.54369	0	0
REACTOME_SEPARATION_OF_SISTER_CHROMATIDS	189	-0.66779	-2.53641	0	0
REACTOME_DOWNSTREAM_SIGNALING_EVENTS_OF_B_CELL_RECEPTOR_BCR	81	-0.7439	-2.53024	0	0
REACTOME_REGULATION_OF_PTEN_STABILITY_AND_ACTIVITY	69	-0.759774	-2.50694	0	0
REACTOME_PCP_CE_PATHWAY	92	-0.73355	-2.49312	0	0
REACTOME_BASE_EXCISION_REPAIR	86	-0.71855	-2.48755	0	0
REACTOME_STABILIZATION_OF_P53	56	-0.758314	-2.4828	0	0
REACTOME_FCERI_MEDIATED_NF_KB_ACTIVATION	81	-0.747505	-2.47994	0	0
REACTOME_G2_M_CHECKPOINTS	163	-0.659413	-2.4597	0	0
REACTOME_INTERLEUKIN_1_SIGNALING	102	-0.690181	-2.45919	0	0
REACTOME_REGULATION_OF_MRNA_STABILITY_BY_PROTEINS_THAT_BIND_AU_RICH_ELEMENTS	87	-0.726114	-2.45649	0	0
REACTOME_HOST_INTERACTIONS_OF_HIV_FACTORS	131	-0.673682	-2.45358	0	0
REACTOME_DNA_METHYLATION	59	-0.764753	-2.45222	0	0
REACTOME_HIV_INFECTION	232	-0.626937	-2.44659	0	0
REACTOME_CRISTAE_FORMATION	29	-0.866012	-2.44648	0	0
REACTOME_BASE_EXCISION_REPAIR_AP_SITE_FORMATION	58	-0.747251	-2.44578	0	0
REACTOME_CELL_CYCLE_CHECKPOINTS	286	-0.610182	-2.42643	0	0
REACTOME_TCR_SIGNALING	117	-0.667946	-2.41494	0	0
REACTOME_RECOGNITION_AND_ASSOCIATION_OF_DNA_GLYCOSYLASE_WITH_SITE_CONTAINING_AN_AFFECTED_PURINE	51	-0.762944	-2.40409	0	0
REACTOME_PRC2_METHYLATES_HISTONES_AND_DNA	67	-0.715825	-2.39751	0	0
REACTOME_G1_S_DNA_DAMAGE_CHECKPOINTS	67	-0.742573	-2.39458	0	0
REACTOME_CLEC7A_DECTIN_1_SIGNALING	100	-0.690706	-2.38491	0	0
REACTOME_REGULATION_OF_EXPRESSION_OF_SLITS_AND_ROBOS	171	-0.634375	-2.38283	0	0
REACTOME_ABC_FAMILY_PROTEINS_MEDIATED_TRANSPORT	103	-0.680103	-2.38009	0	0
REACTOME_CONDENSATION_OF_PROPHASE_CHROMOSOMES	68	-0.725954	-2.37436	0	0
REACTOME_SIGNALING_BY_THE_B_CELL_RECEPTOR_BCR	110	-0.674928	-2.3655	0	0
REACTOME_TNFR2_NON_CANONICAL_NF_KB_PATHWAY	101	-0.680891	-2.35948	0	0
REACTOME_DEPOSITION_OF_NEW_CENPA_CONTAINING_NUCLEOSOMES_AT_THE_CENTROMERE	68	-0.721121	-2.3498	0	0
REACTOME_REGULATION_OF_RAS_BY_GAPS	68	-0.709346	-2.32804	0	0
REACTOME_ACTIVATED_PKN1_STIMULATES_TRANSCRIPTION_OF_AR_ANDROGEN_RECEPTOR_REGULATED_GENES_KLK2_AND_KLK3	61	-0.715496	-2.32301	0	0
REACTOME_TRANSCRIPTIONAL_REGULATION_BY_RUNX2	119	-0.633636	-2.30206	0	0
REACTOME_SRP_DEPENDENT_COTRANSLATIONAL_PROTEIN_TARGETING_TO_MEMBRANE	112	-0.652247	-2.30115	0	0
REACTOME_RUNX1_REGULATES_TRANSCRIPTION_OF_GENES_INVOLVED_IN_DIFFERENTIATION_OF_HSCS	124	-0.634171	-2.2976	0	0
REACTOME_HEDGEHOG_ON_STATE	86	-0.65889	-2.27083	0	0
REACTOME_CHROMOSOME_MAINTENANCE	112	-0.634241	-2.2703	0	0
REACTOME_SENESCENCE_ASSOCIATED_SECRETORY_PHENOTYPE_SASP	105	-0.647493	-2.26871	0	0
REACTOME_SIRT1_NEGATIVELY_REGULATES_RRNA_EXPRESSION	62	-0.697998	-2.25462	0	0
REACTOME_ERCC6_CSB_AND_EHMT2_G9A_POSITIVELY_REGULATE_RRNA_EXPRESSION	70	-0.654941	-2.23746	0	0
REACTOME_MAPK6_MAPK4_SIGNALING	91	-0.660197	-2.22937	0	0
REACTOME_TELOMERE_MAINTENANCE	85	-0.634726	-2.21344	0	0
REACTOME_INTERLEUKIN_1_FAMILY_SIGNALING	136	-0.602956	-2.2122	0	0
REACTOME_METABOLISM_OF_AMINO_ACIDS_AND_DERIVATIVES	368	-0.535754	-2.21022	0	0
REACTOME_PROGRAMMED_CELL_DEATH	180	-0.591793	-2.20881	0	0
REACTOME_FORMATION_OF_THE_EARLY_ELONGATION_COMPLEX	33	-0.765366	-2.20367	0	0
REACTOME_UCH_PROTEINASES	99	-0.627982	-2.20193	0	0
REACTOME_DISORDERS_OF_TRANSMEMBRANE_TRANSPORTERS	174	-0.579642	-2.19365	0	0
REACTOME_C_TYPE_LECTIN_RECEPTORS_CLRS	138	-0.601021	-2.19341	0	0
REACTOME_FORMATION_OF_ATP_BY_CHEMIOSMOTIC_COUPLING	16	-0.893372	-2.17553	0	0
REACTOME_HCMV_LATE_EVENTS	109	-0.617411	-2.16526	0	0
REACTOME_FC_EPSILON_RECEPTOR_FCERI_SIGNALING	131	-0.588644	-2.15945	0	2.92778e-05
REACTOME_COOPERATION_OF_PREFOLDIN_AND_TRIC_CCT_IN_ACTIN_AND_TUBULIN_FOLDING	33	-0.750663	-2.15935	0	2.89451e-05
REACTOME_GENE_AND_PROTEIN_EXPRESSION_BY_JAK_STAT_SIGNALING_AFTER_INTERLEUKIN_12_STIMULATION	37	-0.733808	-2.15726	0	2.86199e-05
REACTOME_TRANSCRIPTIONAL_REGULATION_BY_SMALL_RNAS	101	-0.613456	-2.157	0	2.83019e-05
REACTOME_BETA_CATENIN_INDEPENDENT_WNT_SIGNALING	145	-0.584465	-2.15674	0	2.79909e-05
REACTOME_RNA_POLYMERASE_I_PROMOTER_ESCAPE	85	-0.643088	-2.15496	0	2.76866e-05
REACTOME_ABORTIVE_ELONGATION_OF_HIV_1_TRANSCRIPT_IN_THE_ABSENCE_OF_TAT	23	-0.8137	-2.1471	0	2.73889e-05
REACTOME_SELENOAMINO_ACID_METABOLISM	116	-0.595832	-2.12688	0	2.70975e-05
REACTOME_EUKARYOTIC_TRANSLATION_ELONGATION	93	-0.607086	-2.11347	0	5.12081e-05
REACTOME_SIGNALING_BY_NOTCH4	82	-0.619507	-2.10974	0	5.06747e-05
REACTOME_MITOTIC_SPINDLE_CHECKPOINT	110	-0.585274	-2.10713	0	5.01522e-05
REACTOME_RRNA_PROCESSING	202	-0.54619	-2.10652	0	4.96405e-05
REACTOME_CITRIC_ACID_CYCLE_TCA_CYCLE	22	-0.790584	-2.10268	0	4.91391e-05
REACTOME_M_PHASE	409	-0.523374	-2.08956	0	0.000113479
REACTOME_RHO_GTPASES_ACTIVATE_PKNS	88	-0.604344	-2.08521	0	0.000112355
REACTOME_MRNA_SPLICING_MINOR_PATHWAY	52	-0.659053	-2.07968	0	0.000111253
REACTOME_DETOXIFICATION_OF_REACTIVE_OXYGEN_SPECIES	36	-0.700931	-2.07801	0	0.000110173
REACTOME_PROTEIN_UBIQUITINATION	78	-0.612185	-2.07261	0	0.000174558
REACTOME_SIGNALING_BY_ROBO_RECEPTORS	217	-0.541254	-2.06743	0	0.000215201
REACTOME_METABOLISM_OF_NUCLEOTIDES	98	-0.591132	-2.06688	0	0.000213171
REACTOME_TP53_REGULATES_METABOLIC_GENES	82	-0.601828	-2.06519	0	0.000211179
REACTOME_HIV_TRANSCRIPTION_ELONGATION	44	-0.681956	-2.06375	0	0.000209223
REACTOME_SIGNALING_BY_FGFR2_IIIA_TM	19	-0.802009	-2.05744	0	0.000207304
REACTOME_EUKARYOTIC_TRANSLATION_INITIATION	119	-0.56902	-2.0543	0	0.000205419
REACTOME_GLUCONEOGENESIS	33	-0.71714	-2.05076	0	0.000203569
REACTOME_MHC_CLASS_II_ANTIGEN_PRESENTATION	123	-0.582987	-2.04993	0	0.000201751
REACTOME_MRNA_CAPPING	29	-0.733552	-2.04399	0	0.000199966
REACTOME_NUCLEAR_ENVELOPE_NE_REASSEMBLY	75	-0.600675	-2.04182	0	0.000217467
REACTOME_NEGATIVE_EPIGENETIC_REGULATION_OF_RRNA_EXPRESSION	103	-0.575502	-2.03709	0	0.000234742
REACTOME_NEUTROPHIL_DEGRANULATION	472	-0.513961	-2.03182	0	0.000252527
REACTOME_IRON_UPTAKE_AND_TRANSPORT	56	-0.627497	-2.02894	0	0.000268189
REACTOME_MEIOTIC_RECOMBINATION	79	-0.588977	-2.02851	0	0.000265916
REACTOME_SYNTHESIS_OF_SUBSTRATES_IN_N_GLYCAN_BIOSYTHESIS	62	-0.622653	-2.02484	0	0.000263682
REACTOME_HCMV_INFECTION	154	-0.550656	-2.01898	0	0.00030132
REACTOME_FGFR2_MUTANT_RECEPTOR_ACTIVATION	30	-0.699303	-2.01474	0	0.00029883
REACTOME_RHO_GTPASE_EFFECTORS	316	-0.507444	-2.01415	0	0.00029638
REACTOME_INTERLEUKIN_12_SIGNALING	46	-0.658646	-2.01397	0	0.000293971
REACTOME_RESPONSE_OF_EIF2AK4_GCN2_TO_AMINO_ACID_DEFICIENCY	101	-0.577387	-2.01353	0	0.0002916
REACTOME_HSP90_CHAPERONE_CYCLE_FOR_STEROID_HORMONE_RECEPTORS_SHR	56	-0.624815	-1.99582	0	0.000343599
REACTOME_INSERTION_OF_TAIL_ANCHORED_PROTEINS_INTO_THE_ENDOPLASMIC_RETICULUM_MEMBRANE	22	-0.750137	-1.99544	0	0.000340872
REACTOME_RNA_POLYMERASE_I_TRANSCRIPTION	105	-0.557476	-1.99459	0	0.000338188
REACTOME_RESOLUTION_OF_SISTER_CHROMATID_COHESION	125	-0.552538	-1.99332	0	0.000353346
REACTOME_UB_SPECIFIC_PROCESSING_PROTEASES	194	-0.523969	-1.98957	0	0.000350607
REACTOME_DISEASES_ASSOCIATED_WITH_GLYCOSYLATION_PRECURSOR_BIOSYNTHESIS	18	-0.813513	-1.98909	0	0.00034791
REACTOME_RESOLUTION_OF_ABASIC_SITES_AP_SITES	38	-0.668796	-1.98508	0	0.00036287
REACTOME_ACTIVATION_OF_THE_PRE_REPLICATIVE_COMPLEX	33	-0.698275	-1.98465	0	0.000360121
REACTOME_TCF_DEPENDENT_SIGNALING_IN_RESPONSE_TO_WNT	225	-0.505699	-1.98171	0	0.000357413
REACTOME_MITOTIC_G2_G2_M_PHASES	199	-0.512217	-1.98079	0	0.000354746
REACTOME_SYNTHESIS_OF_ACTIVE_UBIQUITIN_ROLES_OF_E1_AND_E2_ENZYMES	30	-0.708488	-1.98031	0	0.000352118
REACTOME_PTEN_REGULATION	139	-0.534674	-1.97746	0	0.000402651
REACTOME_RHO_GTPASES_ACTIVATE_FORMINS	139	-0.534029	-1.97131	0	0.000449513
REACTOME_AUTOPHAGY	148	-0.536825	-1.97112	0	0.000446256
REACTOME_PINK_PARKIN_MEDIATED_MITOPHAGY	22	-0.734381	-1.96494	0	0.000525756
REACTOME_DNA_STRAND_ELONGATION	32	-0.668184	-1.96484	0	0.000522001
REACTOME_INTERCONVERSION_OF_NUCLEOTIDE_DI_AND_TRIPHOSPHATES	28	-0.705299	-1.95964	0	0.000581954
REACTOME_INFLUENZA_INFECTION	155	-0.525986	-1.95734	0	0.000625348
REACTOME_INTERLEUKIN_12_FAMILY_SIGNALING	56	-0.597887	-1.9527	0	0.000668507
REACTOME_G1_S_SPECIFIC_TRANSCRIPTION	29	-0.687166	-1.95118	0	0.000663865
REACTOME_GLUTATHIONE_CONJUGATION	33	-0.673662	-1.94813	0.00353357	0.000720672
REACTOME_MITOPHAGY	29	-0.691853	-1.94735	0	0.000764119
REACTOME_MITOCHONDRIAL_FATTY_ACID_BETA_OXIDATION	37	-0.659101	-1.94436	0	0.000791377
REACTOME_RMTS_METHYLATE_HISTONE_ARGININES	73	-0.57687	-1.9297	0	0.000953492
REACTOME_NEDDYLATION	231	-0.491666	-1.9237	0	0.00102585
REACTOME_APC_CDC20_MEDIATED_DEGRADATION_OF_NEK2A	25	-0.701577	-1.92243	0.00320513	0.00103382
REACTOME_HCMV_EARLY_EVENTS	130	-0.531654	-1.92032	0	0.00107085
REACTOME_ROS_AND_RNS_PRODUCTION_IN_PHAGOCYTES	35	-0.66177	-1.92026	0	0.00106381
REACTOME_BUDDING_AND_MATURATION_OF_HIV_VIRION	28	-0.708312	-1.9108	0	0.00125061
REACTOME_HEDGEHOG_OFF_STATE	113	-0.539398	-1.90182	0	0.00140893
REACTOME_ENDOSOMAL_SORTING_COMPLEX_REQUIRED_FOR_TRANSPORT_ESCRT	31	-0.667143	-1.90119	0.00357143	0.00139984
REACTOME_FORMATION_OF_TC_NER_PRE_INCISION_COMPLEX	53	-0.580498	-1.90071	0	0.00139087
REACTOME_APC_C_CDC20_MEDIATED_DEGRADATION_OF_CYCLIN_B	23	-0.705923	-1.89938	0	0.00138201
REACTOME_B_WICH_COMPLEX_POSITIVELY_REGULATES_RRNA_EXPRESSION	85	-0.553813	-1.89372	0	0.00147402
REACTOME_HIV_LIFE_CYCLE	150	-0.513078	-1.89117	0	0.00157615
REACTOME_CLASS_I_PEROXISOMAL_MEMBRANE_PROTEIN_IMPORT	20	-0.736723	-1.88767	0	0.00158237
REACTOME_SIGNALING_BY_NOTCH	230	-0.487546	-1.886	0	0.00164573
REACTOME_HIV_TRANSCRIPTION_INITIATION	47	-0.61441	-1.88041	0	0.00188565
REACTOME_DNA_DAMAGE_TELOMERE_STRESS_INDUCED_SENESCENCE	74	-0.561949	-1.87898	0	0.00191363
REACTOME_HIV_ELONGATION_ARREST_AND_RECOVERY	34	-0.652441	-1.87555	0	0.00199877
REACTOME_SELECTIVE_AUTOPHAGY	79	-0.553751	-1.87462	0	0.00201391
REACTOME_POST_CHAPERONIN_TUBULIN_FOLDING_PATHWAY	23	-0.687982	-1.86699	0	0.00226344
REACTOME_TRANSCRIPTION_COUPLED_NUCLEOTIDE_EXCISION_REPAIR_TC_NER	78	-0.557547	-1.8669	0	0.00224988
REACTOME_RESOLUTION_OF_AP_SITES_VIA_THE_MULTIPLE_NUCLEOTIDE_PATCH_REPLACEMENT_PATHWAY	25	-0.69042	-1.86655	0	0.00225029
REACTOME_METABOLISM_OF_COFACTORS	19	-0.721607	-1.85982	0	0.00244369
REACTOME_PCNA_DEPENDENT_LONG_PATCH_BASE_EXCISION_REPAIR	21	-0.70471	-1.85875	0.00294985	0.00247131
REACTOME_SEALING_OF_THE_NUCLEAR_ENVELOPE_NE_BY_ESCRT_III	31	-0.644677	-1.85778	0	0.00247168
REACTOME_RECOGNITION_OF_DNA_DAMAGE_BY_PCNA_CONTAINING_REPLICATION_COMPLEX	30	-0.643742	-1.85669	0.00347222	0.00249862
REACTOME_MITOCHONDRIAL_BIOGENESIS	91	-0.537661	-1.85282	0	0.00264728
REACTOME_CYCLIN_A_B1_B2_ASSOCIATED_EVENTS_DURING_G2_M_TRANSITION	25	-0.687248	-1.84701	0	0.00286731
REACTOME_CHOLESTEROL_BIOSYNTHESIS	25	-0.683699	-1.84199	0.00353357	0.00301755
REACTOME_E3_UBIQUITIN_LIGASES_UBIQUITINATE_TARGET_PROTEINS	58	-0.594418	-1.8415	0	0.00301235
REACTOME_FATTY_ACID_METABOLISM	174	-0.487779	-1.84005	0	0.00307147
REACTOME_TRANSFERRIN_ENDOCYTOSIS_AND_RECYCLING	30	-0.655365	-1.83696	0	0.00315419
REACTOME_PROTEIN_FOLDING	100	-0.523104	-1.83416	0	0.00329121
REACTOME_FORMATION_OF_TUBULIN_FOLDING_INTERMEDIATES_BY_CCT_TRIC	26	-0.693534	-1.83052	0	0.00336276
REACTOME_MRNA_SPLICING	188	-0.490623	-1.82967	0	0.00338135
REACTOME_TRANSCRIPTIONAL_REGULATION_BY_RUNX3	96	-0.525292	-1.82697	0	0.00350896
REACTOME_INHIBITION_OF_THE_PROTEOLYTIC_ACTIVITY_OF_APC_C_REQUIRED_FOR_THE_ONSET_OF_ANAPHASE_BY_MITOTIC_SPINDLE_CHECKPOINT_COMPONENTS	20	-0.713644	-1.82656	0.00325733	0.00350208
REACTOME_BIOSYNTHESIS_OF_THE_N_GLYCAN_PRECURSOR_DOLICHOL_LIPID_LINKED_OLIGOSACCHARIDE_LLO_AND_TRANSFER_TO_A_NASCENT_PROTEIN	77	-0.53613	-1.82465	0	0.00352969
REACTOME_PHOSPHORYLATION_OF_THE_APC_C	19	-0.720369	-1.82335	0	0.0035715
REACTOME_DUAL_INCISION_IN_TC_NER	65	-0.548506	-1.81095	0	0.00406198
REACTOME_METABOLISM_OF_PORPHYRINS	26	-0.66655	-1.80561	0.00673401	0.00428133
REACTOME_FGFR2_ALTERNATIVE_SPLICING	27	-0.649978	-1.80469	0.00325733	0.00435737
REACTOME_INSULIN_RECEPTOR_RECYCLING	24	-0.674952	-1.80135	0	0.00448902
REACTOME_TRANSCRIPTION_OF_THE_HIV_GENOME	71	-0.54669	-1.80048	0	0.00451333
REACTOME_TRNA_PROCESSING_IN_THE_NUCLEUS	58	-0.558903	-1.79627	0	0.00476586
REACTOME_AMYLOID_FIBER_FORMATION	101	-0.509486	-1.79162	0	0.00503051
REACTOME_GAP_FILLING_DNA_REPAIR_SYNTHESIS_AND_LIGATION_IN_GG_NER	25	-0.65109	-1.78858	0	0.00513333
REACTOME_AMINO_ACIDS_REGULATE_MTORC1	53	-0.567344	-1.78774	0	0.00519011
REACTOME_COOPERATION_OF_PDCL_PHLP1_AND_TRIC_CCT_IN_G_PROTEIN_BETA_FOLDING	40	-0.578136	-1.78673	0	0.00524581
REACTOME_NUCLEOTIDE_SALVAGE	23	-0.6612	-1.77306	0	0.00612925
REACTOME_MITOTIC_PROPHASE	137	-0.492269	-1.77166	0	0.00619077
REACTOME_PROCESSING_OF_CAPPED_INTRON_CONTAINING_PRE_MRNA	241	-0.453722	-1.7679	0	0.00642821
REACTOME_SIGNALING_BY_WNT	321	-0.444729	-1.76701	0	0.00642948
REACTOME_RNA_POLYMERASE_III_CHAIN_ELONGATION	18	-0.697663	-1.76543	0.00298507	0.00651199
REACTOME_SCAVENGING_BY_CLASS_A_RECEPTORS	19	-0.684297	-1.76542	0.00621118	0.00647959
REACTOME_GENE_SILENCING_BY_RNA	130	-0.488083	-1.76439	0	0.00651853
REACTOME_INITIATION_OF_NUCLEAR_ENVELOPE_NE_REFORMATION	19	-0.688634	-1.76354	0.00318471	0.00656536
REACTOME_NRIF_SIGNALS_CELL_DEATH_FROM_THE_NUCLEUS	16	-0.711897	-1.76026	0	0.00678505
REACTOME_LDL_CLEARANCE	19	-0.689022	-1.76024	0.00308642	0.00675196
REACTOME_POSITIVE_EPIGENETIC_REGULATION_OF_RRNA_EXPRESSION	100	-0.496973	-1.74358	0	0.00813446
REACTOME_HDACS_DEACETYLATE_HISTONES	87	-0.507218	-1.72842	0	0.00955731
REACTOME_E2F_MEDIATED_REGULATION_OF_DNA_REPLICATION	22	-0.656268	-1.72698	0.00299401	0.00967238
REACTOME_SUMOYLATION_OF_DNA_REPLICATION_PROTEINS	46	-0.557782	-1.72182	0	0.0101767
REACTOME_SIGNALING_BY_HEDGEHOG	150	-0.465349	-1.72059	0	0.0102567
REACTOME_POLO_LIKE_KINASE_MEDIATED_EVENTS	16	-0.715283	-1.71997	0.0183486	0.0102929
REACTOME_SNRNP_ASSEMBLY	54	-0.531425	-1.71517	0	0.0106867
REACTOME_MITOCHONDRIAL_CALCIUM_ION_TRANSPORT	23	-0.644807	-1.71417	0.00677966	0.010755
REACTOME_ACTIVATION_OF_ANTERIOR_HOX_GENES_IN_HINDBRAIN_DEVELOPMENT_DURING_EARLY_EMBRYOGENESIS	116	-0.484144	-1.71417	0	0.0107047
REACTOME_PEROXISOMAL_PROTEIN_IMPORT	63	-0.535574	-1.71399	0.00416667	0.0106655
REACTOME_ACTIVATION_OF_AMPK_DOWNSTREAM_OF_NMDARS	27	-0.602174	-1.71023	0.00330033	0.0110346
REACTOME_MEIOTIC_SYNAPSIS	73	-0.509867	-1.70034	0.00564972	0.0122137
REACTOME_PYRUVATE_METABOLISM_AND_CITRIC_ACID_TCA_CYCLE	54	-0.528608	-1.69859	0	0.012375
REACTOME_G0_AND_EARLY_G1	27	-0.60384	-1.69254	0	0.0129884
REACTOME_NUCLEOBASE_CATABOLISM	36	-0.578169	-1.69166	0	0.0130134
REACTOME_MICRORNA_MIRNA_BIOGENESIS	24	-0.638152	-1.6874	0.0058997	0.0135205
REACTOME_FORMATION_OF_THE_BETA_CATENIN_TCF_TRANSACTIVATING_COMPLEX	86	-0.489004	-1.68685	0	0.0135445
REACTOME_VIRAL_MESSENGER_RNA_SYNTHESIS	44	-0.557542	-1.68323	0.00393701	0.0141109
REACTOME_RRNA_MODIFICATION_IN_THE_NUCLEUS_AND_CYTOSOL	60	-0.520707	-1.68253	0	0.0141312
REACTOME_RHO_GTPASES_ACTIVATE_WASPS_AND_WAVES	36	-0.572756	-1.68096	0.015444	0.0142313
REACTOME_MEIOSIS	110	-0.468589	-1.6786	0	0.0144438
REACTOME_ACTIVATION_OF_ATR_IN_RESPONSE_TO_REPLICATION_STRESS	37	-0.57273	-1.67548	0.00363636	0.0149644
REACTOME_TRANSCRIPTION_OF_E2F_TARGETS_UNDER_NEGATIVE_CONTROL_BY_P107_RBL1_AND_P130_RBL2_IN_COMPLEX_WITH_HDAC1	16	-0.684842	-1.67137	0	0.0154645
REACTOME_RHO_GTPASES_ACTIVATE_IQGAPS	31	-0.588864	-1.67118	0.00338983	0.0154478
REACTOME_GLUCOSE_METABOLISM	91	-0.48642	-1.66878	0	0.0155864
REACTOME_PROCESSING_OF_DNA_DOUBLE_STRAND_BREAK_ENDS	93	-0.484936	-1.66534	0	0.0160492
REACTOME_ACTIVATION_OF_THE_MRNA_UPON_BINDING_OF_THE_CAP_BINDING_COMPLEX_AND_EIFS_AND_SUBSEQUENT_BINDING_TO_43S	59	-0.52014	-1.65707	0.0138889	0.0172571
REACTOME_LAGGING_STRAND_SYNTHESIS	20	-0.650211	-1.65074	0.00955414	0.0183703
REACTOME_INTRINSIC_PATHWAY_FOR_APOPTOSIS	53	-0.516782	-1.64914	0.00436681	0.0185437
REACTOME_MTORC1_MEDIATED_SIGNALLING	23	-0.612207	-1.6467	0.00892857	0.0187942
REACTOME_HSF1_ACTIVATION	31	-0.576978	-1.63651	0.010274	0.020624
REACTOME_DNA_REPAIR	324	-0.411037	-1.63639	0	0.0205558
REACTOME_PROCESSIVE_SYNTHESIS_ON_THE_LAGGING_STRAND	15	-0.683046	-1.63199	0.0177515	0.021316
REACTOME_CONVERSION_FROM_APC_C_CDC20_TO_APC_C_CDH1_IN_LATE_ANAPHASE	19	-0.650903	-1.62299	0.0143678	0.0229451
REACTOME_G2_M_DNA_DAMAGE_CHECKPOINT	90	-0.466209	-1.62168	0.00531915	0.0231092
REACTOME_TRANSLESION_SYNTHESIS_BY_POLH	19	-0.64506	-1.61412	0.0212766	0.024718
REACTOME_METALLOPROTEASE_DUBS	34	-0.552855	-1.61407	0.0113636	0.0246159
REACTOME_FORMATION_OF_RNA_POL_II_ELONGATION_COMPLEX	59	-0.50217	-1.61333	0	0.0246898
REACTOME_CLASS_I_MHC_MEDIATED_ANTIGEN_PROCESSING_PRESENTATION	367	-0.397337	-1.60315	0	0.0268054
REACTOME_PENTOSE_PHOSPHATE_PATHWAY	15	-0.681365	-1.60312	0.00914634	0.026696
REACTOME_TRANSCRIPTIONAL_REGULATION_BY_TP53	358	-0.408505	-1.59949	0	0.027501
REACTOME_TRANSCRIPTIONAL_REGULATION_OF_GRANULOPOIESIS	84	-0.467673	-1.5956	0	0.02838
REACTOME_SIGNALING_BY_FGFR2_IN_DISEASE	40	-0.535089	-1.59553	0.0114504	0.0282848
REACTOME_TP53_REGULATES_TRANSCRIPTION_OF_DNA_REPAIR_GENES	62	-0.495795	-1.59488	0.00436681	0.0282994
REACTOME_TP53_REGULATES_TRANSCRIPTION_OF_CELL_CYCLE_GENES	49	-0.509575	-1.59315	0.0122951	0.0285504
REACTOME_DEUBIQUITINATION	270	-0.409054	-1.59178	0	0.0287893
REACTOME_DUAL_INCISION_IN_GG_NER	41	-0.529786	-1.59151	0.0208333	0.0287018
REACTOME_PURINE_CATABOLISM	18	-0.626293	-1.58926	0.0146628	0.0291473
REACTOME_FLT3_SIGNALING	261	-0.400937	-1.58869	0	0.0291858
REACTOME_LYSOSOME_VESICLE_BIOGENESIS	35	-0.552317	-1.58801	0.00364964	0.0292106
REACTOME_INTERFERON_ALPHA_BETA_SIGNALING	59	-0.485995	-1.58794	0	0.0290965
REACTOME_TRANSCRIPTIONAL_REGULATION_BY_RUNX1	231	-0.408843	-1.5877	0	0.0290094
REACTOME_PROCESSING_OF_SMDT1	16	-0.666681	-1.5861	0.0247934	0.0292086
REACTOME_ASPARAGINE_N_LINKED_GLYCOSYLATION	301	-0.405068	-1.58324	0	0.0297939
REACTOME_RESPONSE_OF_EIF2AK1_HRI_TO_HEME_DEFICIENCY	15	-0.667316	-1.57962	0.0383481	0.030582
REACTOME_NUCLEOTIDE_EXCISION_REPAIR	110	-0.443977	-1.57541	0.00628931	0.031459
REACTOME_DNA_DAMAGE_BYPASS	48	-0.494964	-1.57525	0.00431035	0.0313929
REACTOME_TRANSPORT_OF_CONNEXONS_TO_THE_PLASMA_MEMBRANE	20	-0.609071	-1.5621	0.0316456	0.0346598
REACTOME_HOMOLOGY_DIRECTED_REPAIR	132	-0.427244	-1.56195	0	0.0345634
REACTOME_INFECTION_WITH_MYCOBACTERIUM_TUBERCULOSIS	27	-0.55928	-1.55943	0.0166667	0.0350686
REACTOME_AGGREPHAGY	43	-0.510781	-1.5569	0.0106383	0.035659
REACTOME_OXIDATIVE_STRESS_INDUCED_SENESCENCE	118	-0.423133	-1.55556	0	0.0359697
REACTOME_GLYOXYLATE_METABOLISM_AND_GLYCINE_DEGRADATION	30	-0.547708	-1.55431	0.020339	0.0362267
REACTOME_NEF_MEDIATES_DOWN_MODULATION_OF_CELL_SURFACE_RECEPTORS_BY_RECRUITING_THEM_TO_CLATHRIN_ADAPTERS	21	-0.60264	-1.55295	0.0246914	0.0364129
REACTOME_MISMATCH_REPAIR	15	-0.641771	-1.55238	0.0344828	0.0364235
REACTOME_TP53_REGULATES_TRANSCRIPTION_OF_GENES_INVOLVED_IN_G2_CELL_CYCLE_ARREST	18	-0.612485	-1.54364	0.0336134	0.038431
REACTOME_EPHB_MEDIATED_FORWARD_SIGNALING	42	-0.516479	-1.5432	0.00819672	0.0384077
REACTOME_ACTIVATION_OF_BH3_ONLY_PROTEINS	30	-0.543552	-1.54264	0.0273438	0.0384151
REACTOME_NONSENSE_MEDIATED_DECAY_NMD	115	-0.426999	-1.54206	0	0.0385289
REACTOME_THE_ROLE_OF_NEF_IN_HIV_1_REPLICATION_AND_DISEASE_PATHOGENESIS	28	-0.537819	-1.53768	0.0137931	0.0396118
REACTOME_SYNTHESIS_OF_PROSTAGLANDINS_PG_AND_THROMBOXANES_TX	15	-0.645751	-1.52516	0.0481586	0.0438042
REACTOME_REPRODUCTION	132	-0.419937	-1.5233	0	0.0443438
REACTOME_DNA_DOUBLE_STRAND_BREAK_REPAIR	160	-0.40305	-1.51444	0	0.0472912
REACTOME_SULFUR_AMINO_ACID_METABOLISM	27	-0.547412	-1.50923	0.0306748	0.0491059
